# Combinatorial engineering for photoautotrophic production of recombinant products from the green microalga *Chlamydomonas reinhardtii*

**DOI:** 10.1101/2022.02.28.482248

**Authors:** Malak N. Abdallah, Gordon B. Wellman, Sebastian Overmans, Kyle J. Lauersen

## Abstract

*Chlamydomonas reinhardtii* has emerged as a powerful green cell factory for metabolic engineering of sustainable products created from the photosynthetic lifestyle of this microalga. Advances in nuclear genome and transgene expression engineering are allowing robust engineering strategies to be demonstrated in this host. However, commonly used lab strains are not equipped with features to enable their broader implementation in non-sterile conditions and high-cell density concepts. Here, we use combinatorial chloroplast and nuclear genome engineering to complement the *C. reinhardtii* strain UVM4 with publicly available genetic tools to enable the use of inorganic phosphite and nitrate as a sole the source phosphorous and nitrogen, respectively. We present recipes to create phosphite-buffered media solutions that enable high cell density algal cultivation. We then combine previously reported engineering strategies to produce the heterologous sesquiterpenoid patchoulol to high titers from our engineered green cell factories and show these products are possible to produce in under non-sterile conditions. Our work presents a straightforward means to generate *C. reinhardtii* strains for broader application in bio-processes for the sustainable generation of products.
