## Supplemental File 2 - Light Spectrum for "Combinatorial engineering for photoautotrophic production of recombinant products from the green microalga *Chlamydomonas reinhardtii*"

### Sheet: Sheet1
Wavelength		Normalized signal
380		0
381		0
382		0
383		0
384		0.00528667
385		0.0119008
386		0.0197391
387		0.029051
388		0.0400911
389		0.0531167
390		0.0683833
391		0.0861437
392		0.106654
393		0.130159
394		0.156841
395		0.186836
396		0.220278
397		0.257078
398		0.295754
399		0.334279
400		0.370628
401		0.403065
402		0.430979
403		0.454
404		0.471763
405		0.483914
406		0.490104
407		0.489997
408		0.483273
409		0.470333
410		0.45251
411		0.431199
412		0.407761
413		0.383006
414		0.357296
415		0.330981
416		0.304451
417		0.278472
418		0.253986
419		0.231937
420		0.21312
421		0.197615
422		0.1853
423		0.17605
424		0.169813
425		0.166732
426		0.166977
427		0.170718
428		0.178076
429		0.189096
430		0.203815
431		0.222282
432		0.244665
433		0.271254
434		0.302349
435		0.338183
436		0.378695
437		0.423607
438		0.472625
439		0.525354
440		0.580511
441		0.636439
442		0.69148
443		0.743972
444		0.792227
445		0.834544
446		0.869223
447		0.894782
448		0.910784
449		0.917102
450		0.913609
451		0.900568
452		0.879746
453		0.853277
454		0.823292
455		0.791731
456		0.75993
457		0.7291
458		0.700456
459		0.674941
460		0.652821
461		0.63425
462		0.619381
463		0.607963
464		0.59888
465		0.590902
466		0.582802
467		0.573699
468		0.563336
469		0.551519
470		0.538058
471		0.522944
472		0.506432
473		0.488803
474		0.470339
475		0.45146
476		0.432754
477		0.414821
478		0.398247
479		0.383333
480		0.370088
481		0.358505
482		0.348572
483		0.340171
484		0.333091
485		0.32712
486		0.322055
487		0.31786
488		0.31461
489		0.312385
490		0.311255
491		0.311191
492		0.312106
493		0.313915
494		0.316542
495		0.320004
496		0.324363
497		0.329685
498		0.336015
499		0.343283
500		0.351366
501		0.360145
502		0.369494
503		0.379266
504		0.389306
505		0.39946
506		0.409607
507		0.419772
508		0.43002
509		0.440418
510		0.451006
511		0.461741
512		0.472561
513		0.483401
514		0.494258
515		0.50529
516		0.516688
517		0.528641
518		0.541131
519		0.553657
520		0.565647
521		0.57653
522		0.586068
523		0.594662
524		0.602786
525		0.610913
526		0.619282
527		0.62776
528		0.636182
529		0.64438
530		0.652226
531		0.659639
532		0.666544
533		0.67286
534		0.678426
535		0.682986
536		0.686282
537		0.688069
538		0.688483
539		0.688013
540		0.687164
541		0.686425
542		0.686068
543		0.686189
544		0.686878
545		0.688217
546		0.690085
547		0.692238
548		0.694431
549		0.696433
550		0.69815
551		0.699596
552		0.700783
553		0.701726
554		0.702428
555		0.702882
556		0.703079
557		0.703012
558		0.702694
559		0.702163
560		0.70146
561		0.700624
562		0.699711
563		0.698803
564		0.697986
565		0.697343
566		0.696912
567		0.696614
568		0.696356
569		0.696043
570		0.695621
571		0.695167
572		0.694784
573		0.694575
574		0.694573
575		0.694489
576		0.693945
577		0.692561
578		0.690055
579		0.686759
580		0.683251
581		0.680111
582		0.67785
583		0.676351
584		0.675154
585		0.673793
586		0.67185
587		0.669373
588		0.666761
589		0.664426
590		0.662726
591		0.661526
592		0.660318
593		0.658575
594		0.655848
595		0.652334
596		0.64856
597		0.645051
598		0.642228
599		0.639934
600		0.637816
601		0.635522
602		0.632809
603		0.62983
604		0.626829
605		0.624049
606		0.621623
607		0.619414
608		0.617244
609		0.614939
610		0.612429
611		0.609829
612		0.607264
613		0.604863
614		0.602664
615		0.600611
616		0.598638
617		0.596689
618		0.5948
619		0.593083
620		0.591654
621		0.590613
622		0.589907
623		0.589401
624		0.588957
625		0.588481
626		0.588138
627		0.588195
628		0.588922
629		0.590526
630		0.592972
631		0.596161
632		0.599988
633		0.604368
634		0.60947
635		0.615438
636		0.622416
637		0.630511
638		0.639819
639		0.650393
640		0.66229
641		0.67557
642		0.690322
643		0.706653
644		0.724671
645		0.744482
646		0.766087
647		0.789375
648		0.81423
649		0.840532
650		0.867874
651		0.895222
652		0.92145
653		0.945435
654		0.96611
655		0.982618
656		0.994176
657		1
658		0.999332
659		0.991763
660		0.977087
661		0.955098
662		0.925611
663		0.889062
664		0.846611
665		0.799461
666		0.748822
667		0.696039
668		0.642677
669		0.590371
670		0.540757
671		0.495272
672		0.45429
673		0.417941
674		0.386352
675		0.359583
676		0.337153
677		0.318345
678		0.302437
679		0.288723
680		0.276666
681		0.265851
682		0.255866
683		0.246312
684		0.237126
685		0.228623
686		0.221135
687		0.214991
688		0.210258
689		0.20654
690		0.203392
691		0.200375
692		0.197146
693		0.193651
694		0.189882
695		0.185833
696		0.18151
697		0.176977
698		0.172313
699		0.167599
700		0.162911
701		0.158305
702		0.153825
703		0.149517
704		0.145426
705		0.141572
706		0.137957
707		0.134581
708		0.131452
709		0.128551
710		0.125846
711		0.123304
712		0.120874
713		0.118391
714		0.115644
715		0.112424
716		0.108663
717		0.10464
718		0.100685
719		0.0971198
720		0.0940966
721		0.0915872
722		0.0895546
723		0.0879504
724		0.0866422
725		0.0854567
726		0.0842208
727		0.0827834
728		0.0810613
729		0.0789843
730		0.0764855
731		0.0736401
732		0.070708
733		0.067961
734		0.0656486
735		0.0637909
736		0.0622726
737		0.0609767
738		0.059809
739		0.0587652
740		0.0578623
741		0.0571144
742		0.0563592
743		0.0551478
744		0.0530021
745		0.0495007
746		0.045004
747		0.0404435
748		0.0367637
749		0.0347357
750		0.0342809
751		0.0350576
752		0.0367219
753		0.0387896
754		0.0404955
755		0.0410361
756		0.0396488
757		0.0363505
758		0.0318606
759		0.0269238
760		0.0222675
761		0.0185419
762		0.0163624
763		0.0163416
764		0.0186029
765		0.0220213
766		0.0252705
767		0.0270503
768		0.0267929
769		0.0247444
770		0.021193
771		0.0164988
772		0.0116557
773		0.00796013
774		0.006709
775		0.00860427
776		0.012434
777		0.0165939
778		0.0194974
779		0.0203453
780		0.0194166
