## Supplemental File 4 - GC Quantification data for "Combinatorial engineering for photoautotrophic production of recombinant products from the green microalga *Chlamydomonas reinhardtii*"

### Sheet: Primary transf._GC & NxT data
	Concentration (uM)	Peak area	Concentration (uM)
	0		0
	5	552403	5
	10	1.06556e+06	10
	25	2.71499e+06	25
	50		50
	100	1.17573e+07	100
	200		200
	m
Formula	8.54847e-06
	Concentration (uM)	Peak area	Check of y=mx Calc. conc. (uM)
	5	552403	4.72221
	10	1.06556e+06	9.10891
	25	2.71499e+06	23.209
	50
	100	1.17573e+07	100.507
	200		0
	Sample ID	Peak area	Peak area weighted (alpha humulene)	Calc. conc. (uM)	Concentration (ug/mL)	Overlay/SPE volume (mL)	SPE volume evaporated (uL)	SPE volume eluted (uL)	Total ug in solvent overlay	Concentration (mg/L of solvent)	Volume of culture (mL)	Product titer (ug/mL culture)	Product titer (ug/L culture)		Alpha Hum. peak area	Avg Alpha Hum. peak area
	210615_01_Dod blank 1	0	0	0	0		1	1	0	0		#DIV/0!	#DIV/0!		26279742	3.17535e+07
	210615_02_standard 5uM	541040	555208	4.74618	1.05536		1	1	0	1.05536		#DIV/0!	#DIV/0!		30943237
	210615_03_standard 10uM	923833	1.07097e+06	9.15515	2.03574		1	1	0	2.03574		#DIV/0!	#DIV/0!		27391028
	210615_04_standard 25uM	2627989	2.72877e+06	23.3268	5.18695		1	1	0	5.18695		#DIV/0!	#DIV/0!		30580765
	210615_05_standard 100uM	10845867	1.1817e+07	101.018	22.4623		1	1	0	22.4623		#DIV/0!	#DIV/0!		29143896
	210615_06_standard 200uM	24516223	3.13931e+07	268.363	59.6731		1	1	0	59.6731		#DIV/0!	#DIV/0!		24797724
	210615_06a_Dod blank 2	0	0	0	0	1.5	1	1	0	0	13.5	0	0		33519444
	210615_07_June01_1.1	628267	541081	4.62542	1.02851	1.5	1	1	1.54276	1.02851	13.5	0.114279	114.279		36870073
	210615_08_June01_1.2	912508	790417	6.75686	1.50246	1.5	1	1	2.25368	1.50246	13.5	0.166939	166.939		36658295
	210615_09_June01_1.3	828489	758667	6.48544	1.4421	1.5	1	1	2.16315	1.4421	13.5	0.160234	160.234		34675886
	210615_10_June01_1.4	821577	747757	6.39218	1.42137	1.5	1	1	2.13205	1.42137	13.5	0.15793	157.93		34888286
	210615_11_June01_1.5	1006663	913826	7.81182	1.73704	1.5	1	1	2.60555	1.73704	13.5	0.193004	193.004		34979397
	210615_12_June01_1.6	1103587	1.024e+06	8.75366	1.94646	1.5	1	1	2.9197	1.94646	13.5	0.216274	216.274		34221361
	210615_13_June01_2.1	451314	460048	3.93271	0.874477	1.5	1	1	1.31172	0.874477	13.5	0.0971642	97.1642		31150666
	210615_14_June01_2.2	479010	470429	4.02145	0.89421	1.5	1	1	1.34131	0.89421	13.5	0.0993567	99.3567		32332722
	210615_15_June01_2.3	926122	836431	7.15021	1.58992	1.5	1	1	2.38488	1.58992	13.5	0.176658	176.658		35158482
	210615_16_June01_2.4	511782	502651	4.2969	0.955458	1.5	1	1	1.43319	0.955458	13.5	0.106162	106.162		32330374
	210615_17_June01_2.5	885726	817661	6.98976	1.55424	1.5	1	1	2.33136	1.55424	13.5	0.172694	172.694		34396788
	210615_18_June01_2.6	1025136	948162	8.10533	1.8023	1.5	1	1	2.70345	1.8023	13.5	0.200256	200.256		34331366
	210615_19_June01_3.1	513158	489881	4.18773	0.931184	1.5	1	1	1.39678	0.931184	13.5	0.103465	103.465		33262332
	210615_20_June01_3.2	325458	327000	2.79535	0.621573	1.5	1	1	0.93236	0.621573	13.5	0.0690637	69.0637		31603830
	210615_21_June01_3.3	1361814	1.30375e+06	11.1451	2.47823	1.5	1	1	3.71734	2.47823	13.5	0.275359	275.359		33167589
	210615_22_June01_3.4	470344	426552	3.64637	0.810806	1.5	1	1	1.21621	0.810806	13.5	0.0900896	90.0896		35013510
	210615_23_June01_3.5	314696	309804	2.64835	0.588887	1.5	1	1	0.88333	0.588887	13.5	0.0654318	65.4318		32254976
	210615_24_June01_3.6	365307	362839	3.10172	0.689698	1.5	1	1	1.03455	0.689698	13.5	0.0766331	76.6331		31969528
	210615_25_June01_4.1	304769	299557	2.56076	0.56941	1.5	1	1	0.854115	0.56941	13.5	0.0632678	63.2678		32305977
	210615_26_June01_4.2	400471	463885	3.96551	0.881771	1.5	1	1	1.32266	0.881771	13.5	0.0979745	97.9745		27412751
	210615_27_June01_4.3	344316	359186	3.07049	0.682755	1.5	1	1	1.02413	0.682755	13.5	0.0758617	75.8617		30438943
	210615_28_June01_4.4	694402	731573	6.25383	1.3906	1.5	1	1	2.0859	1.3906	13.5	0.154511	154.511		30140144
	210615_29_June01_4.5	416531	447909	3.82894	0.851402	1.5	1	1	1.2771	0.851402	13.5	0.0946002	94.6002		29529068
	210615_30_June01_4.6	189472	209634	1.79205	0.398481	1.5	1	1	0.597722	0.398481	13.5	0.0442757	44.2757		28699506
	210615_31_June01_UPN	0	0	0	0	1.5	1	1	0	0	13.5	0	0		28368013
	210615_32_June01_YFP	0	0	0	0	1.5	1	1	0	0	13.5	0	0		29050640
		Volume (uL) used for flow cytometry:	15
		Sample diluted in TAP volume:	135
		Dilution factor:	10
		Measured cell concentration (cells ml)						Original cell concentration (cells ml)
	Mutant ID	Replicate 1	Replicate 2	Replicate 3	Mean	SD		Replicate 1	Replicate 2	Replicate 3	Mean	SD
	1.1	1458.96	1399.04	1426.86	1428.29	29.9855		14589600	13990400	14268600	14283000	299855
	1.2	1920.3	2270.04	1914.62	2034.99	203.582		19203000	22700400	19146200	20350000	2.03582e+06
	1.3	1909.6	1370	1581.2	1620.27	271.913		1.9096e+07	13700000	15812000	16203000	2.71913e+06
	1.4	1486.8	1617	1346.4	1483.4	135.332		1.4868e+07	16170000	1.3464e+07	14834000	1.35332e+06
	1.5	1905	1545.12	1622.38	1690.83	189.454		19050000	15451200	16223800	16908000	1.89454e+06
	1.6	1481.54	1345.86	1150.66	1326.02	166.33		14815400	13458600	11506600	13260000	1.6633e+06
	2.1	1339.58	1211.26	1328.64	1293.16	71.1381		13395800	12112600	13286400	12932000	711381
	2.2	1370.88	1351.5	1220.5	1314.29	81.8034		13708800	13515000	12205000	13143000	818034
	2.3	1663.64	1484.94	1212.48	1453.69	227.198		16636400	14849400	12124800	14537000	2.27198e+06
	2.4	1533.76	1461.1	1686.98	1560.61	115.309		15337600	14611000	16869800	15606000	1.15309e+06
	2.5	2310.06	1822.92	1946.08	2026.35	253.297		23100600	18229200	19460800	20264000	2.53297e+06
	2.6	1548.72	1421.44	1539	1503.05	70.8461		15487200	14214400	15390000	15031000	708461
	3.1	1767.42	1578.16	1430.88	1592.15	168.706		17674200	15781600	14308800	15922000	1.68706e+06
	3.2	1987.24	1711.42	1682.74	1793.8	168.137		19872400	17114200	16827400	17938000	1.68137e+06
	3.3	2030.14	1680.92	1713.9	1808.32	192.808		20301400	16809200	17139000	18083000	1.92808e+06
	3.4	1802.5	1340.36	1659.58	1600.81	236.608		18025000	13403600	16595800	16008000	2.36608e+06
	3.5	1527.28	1159.84	1359.24	1348.79	183.943		15272800	11598400	13592400	13488000	1.83943e+06
	3.6	1235.82	1388.4	1257.52	1293.91	82.544		12358200	13884000	12575200	12939000	825440
	4.1	1785.62	1499.1	1610.32	1631.68	144.449		17856200	14991000	16103200	16317000	1.44449e+06
	4.2	1141.06	1430.34	1106.68	1226.03	177.774		11410600	14303400	11066800	12260000	1.77774e+06
	4.3	1456.2	1345.78	1395.78	1399.25	55.2919		14562000	13457800	13957800	13993000	552919
	4.4	1405.66	1633.32	1631.98	1556.99	131.054		14056600	16333200	16319800	15570000	1.31054e+06
	4.5	1077.08	987.58	934.42	999.693	72.0973		10770800	9875800	9344200	9997000	720973
	4.6	1659.7	1696.14	1491.28	1615.71	109.286		16597000	16961400	14912800	16157000	1.09286e+06
	UPN	1656.64	1199.66	1740.28	1532.19	291.003		16566400	11996600	17402800	15322000	2.91003e+06
	YFP	1427.3	1249.82	1327.14	1334.75	88.9846		14273000	12498200	13271400	13348000	889846
		Patchoulol Product titer (ug/mL culture)						Patchoulol Product titer (ug/L culture)							Patchoulol Production (fg/cell)
	Mutant ID	Replicate 1	Replicate 2	Replicate 3	Mean	SD		Replicate 1	Replicate 2	Replicate 3	Mean	SD		Mutant ID	Replicate 1	Replicate 2	Replicate 3	Mean	SD
	1.1				0.113701	#DIV/0!					113.701	#DIV/0!		1.1	7.79332	8.1271	7.96864	7.96302	0.166962
	1.2				0.166096	#DIV/0!					166.096	#DIV/0!		1.2	8.6495	7.31689	8.67516	8.21385	0.776895
	1.3				0.159424	#DIV/0!					159.424	#DIV/0!		1.3	8.34857	11.6368	10.0825	10.0226	1.64494
	1.4				0.157132	#DIV/0!					157.132	#DIV/0!		1.4	10.5685	9.71749	11.6705	10.6522	0.979199
	1.5				0.192029	#DIV/0!					192.029	#DIV/0!		1.5	10.0803	12.4281	11.8363	11.4482	1.22107
	1.6				0.215181	#DIV/0!					215.181	#DIV/0!		1.6	14.5242	15.9884	18.7007	16.4044	2.11911
	2.1				0.0966734	#DIV/0!					96.6734	#DIV/0!		2.1	7.21669	7.98123	7.27612	7.49134	0.425288
	2.2				0.0988548	#DIV/0!					98.8548	#DIV/0!		2.2	7.21105	7.31445	8.09953	7.54168	0.485876
	2.3				0.175765	#DIV/0!					175.765	#DIV/0!		2.3	10.5651	11.8365	14.4964	12.2993	2.00607
	2.4				0.105626	#DIV/0!					105.626	#DIV/0!		2.4	6.88672	7.22919	6.26123	6.79238	0.490827
	2.5				0.171821	#DIV/0!					171.821	#DIV/0!		2.5	7.43796	9.42561	8.8291	8.56422	1.01995
	2.6				0.199244	#DIV/0!					199.244	#DIV/0!		2.6	12.8651	14.0171	12.9463	13.2762	0.642925
	3.1				0.102942	#DIV/0!					102.942	#DIV/0!		3.1	5.82444	6.52293	7.19434	6.5139	0.684993
	3.2				0.0687149	#DIV/0!					68.7149	#DIV/0!		3.2	3.4578	4.01508	4.08351	3.85213	0.343207
	3.3				0.273968	#DIV/0!					273.968	#DIV/0!		3.3	13.495	16.2987	15.985	15.2596	1.53618
	3.4				0.0896345	#DIV/0!					89.6345	#DIV/0!		3.4	4.97279	6.68735	5.40104	5.68706	0.892347
	3.5				0.0651013	#DIV/0!					65.1013	#DIV/0!		3.5	4.26257	5.61296	4.78954	4.88836	0.680597
	3.6				0.076246	#DIV/0!					76.246	#DIV/0!		3.6	6.16967	5.49165	6.06321	5.90817	0.36463
	4.1				0.0629482	#DIV/0!					62.9482	#DIV/0!		4.1	3.52529	4.19907	3.90905	3.8778	0.337976
	4.2				0.0974796	#DIV/0!					97.4796	#DIV/0!		4.2	8.5429	6.81514	8.80829	8.05544	1.0823
	4.3				0.0754785	#DIV/0!					75.4785	#DIV/0!		4.3	5.18325	5.60853	5.40762	5.3998	0.212748
	4.4				0.153731	#DIV/0!					153.731	#DIV/0!		4.4	10.9366	9.41217	9.4199	9.92288	0.877885
	4.5				0.0941224	#DIV/0!					94.1224	#DIV/0!		4.5	8.73866	9.53061	10.0728	9.44736	0.67096
	4.6				0.044052	#DIV/0!					44.052	#DIV/0!		4.6	2.65422	2.59719	2.95398	2.73513	0.191659
	UPN				0	#DIV/0!					0	#DIV/0!		UPN	0	0	0	0	0
	YFP				0	#DIV/0!					60.6695	#DIV/0!		YFP	0	0	0	0	0

### Sheet: Secondary transf._GC & NxT data
	Concentration (uM)	Peak area (alpha-hum)	Concentration (uM)	Raw data
	0		0
	5		5
	10	1.69119e+06	10	1.66586e+06
	25	4.1137e+06	25	4.04919e+06
	50	8.06878e+06	50	7.80048e+06
	100	1.54777e+07	100	1.61665e+07
	200	3.01195e+07	200	3.07038e+07
	m
Formula	6.57248e-06
	Concentration (uM)	Peak area	Check of y=mx Calc. conc. (uM)
	5
	10	1.69119e+06	11.1153
	25	4.1137e+06	27.0372
	50	8.06878e+06	53.0319
	100	1.54777e+07	101.727
	200	3.01195e+07	197.96
	Sample ID	Peak area	Peak area weighted (alpha humulene)	Calc. conc. (uM)	Concentration (ug/mL)	Overlay/SPE volume (mL)	SPE volume evaporated (uL)	SPE volume eluted (uL)	Total ug in solvent overlay	Concentration (mg/L of solvent)	Volume of culture (mL)	Product titer (ug/mL culture)	Product titer (ug/L culture)		Alpha Hum. peak area	Avg Alpha Hum. peak area
	210822_01_DOD blank 1	0	0	0	0		1	1	0	0		#DIV/0!	#DIV/0!		4.40497e+07	4.40533e+07
	210829_01_1x03 A	873081	5.11442e+06	33.6144	7.47451	1.5	1	1	11.2118	7.47451	13.5	0.830501	830.501		7.52033e+06
	210829_02_1x03 B	3.6482e+06	4.27506e+06	28.0977	6.24781	1.5	1	1	9.37171	6.24781	13.5	0.694201	694.201		3.75938e+07
	210829_03_1x03 C	3.81569e+06	4.42191e+06	29.0629	6.46243	1.5	1	1	9.69365	6.46243	13.5	0.718048	718.048		3.80139e+07
	210829_01_1x06 A	6.39677e+06	1.07056e+07	70.3624	15.6458	1.5	1	1	23.4687	15.6458	13.5	1.73842	1738.42		2.63226e+07
	210829_02_1x06 B	9.22014e+06	9.24918e+06	60.7901	13.5173	1.5	1	1	20.2759	13.5173	13.5	1.50192	1501.92		4.3915e+07
	210829_03_1x06 C	9.43291e+06	9.88073e+06	64.9409	14.4403	1.5	1	1	21.6604	14.4403	13.5	1.60447	1604.47		4.20567e+07
	210822_02_1x12 A	4.27897e+06	4.2441e+06	27.8942	6.20257	1.5	1	1	9.30385	6.20257	13.5	0.689174	689.174		4.44153e+07
	210822_03_1x12 B	4.18081e+06	3.76789e+06	24.7644	5.50661	1.5	1	1	8.25992	5.50661	13.5	0.611846	611.846		4.88811e+07
	210822_04_1x12 C	4.22595e+06	3.60696e+06	23.7066	5.27141	1.5	1	1	7.90711	5.27141	13.5	0.585712	585.712		5.16134e+07
	210822_05_1x15 A	3.59775e+06	3.67695e+06	24.1667	5.37371	1.5	1	1	8.06056	5.37371	13.5	0.597079	597.079		4.31043e+07
	210822_06_1x15 B	3.51872e+06	3.43777e+06	22.5947	5.02415	1.5	1	1	7.53623	5.02415	13.5	0.558239	558.239		4.50906e+07
	210822_07_1x15 C	3.58526e+06	3.33895e+06	21.9452	4.87973	1.5	1	1	7.3196	4.87973	13.5	0.542193	542.193		4.7303e+07
	210822_08_1x20 A	6.79426e+06	5.95056e+06	39.1099	8.69649	1.5	1	1	13.0447	8.69649	13.5	0.966276	966.276		5.02994e+07
	210822_09_1x20 B	6.87545e+06	6.10297e+06	40.1116	8.91923	1.5	1	1	13.3788	8.91923	13.5	0.991025	991.025		4.96294e+07
	210822_10_1x20 C	6.88019e+06	6.55019e+06	43.051	9.57281	1.5	1	1	14.3592	9.57281	13.5	1.06365	1063.65		4.62728e+07
	210822_11_1x24 A	3.443e+06	3.14234e+06	20.653	4.5924	1.5	1	1	6.88859	4.5924	13.5	0.510266	510.266		4.82683e+07
	210822_12_1x24 B	3.43671e+06	3.06938e+06	20.1734	4.48576	1.5	1	1	6.72864	4.48576	13.5	0.498418	498.418		4.93254e+07
	210822_13_1x24 C	3.47553e+06	3.12211e+06	20.52	4.56283	1.5	1	1	6.84425	4.56283	13.5	0.506981	506.981		4.90401e+07
	210822_14_DOD blank 2	0	0	0	0	1.5	1	1	0	0	13.5	0	0		4.29842e+07
	210822_15_2x7 A	4.38891e+06	4.49285e+06	29.5292	6.56611	1.5	1	1	9.84917	6.56611	13.5	0.729568	729.568		4.30341e+07
	210822_16_2x7 B	2.22348e+06	4.3647e+06	28.6869	6.37883	1.5	1	1	9.56824	6.37883	13.5	0.708758	708.758		2.24417e+07
	210822_17_2x7 C	4.31783e+06	4.02623e+06	26.4623	5.88417	1.5	1	1	8.82625	5.88417	13.5	0.653796	653.796		4.72439e+07
	210822_18_2x12 A	4.6656e+06	4.09275e+06	26.8995	5.98138	1.5	1	1	8.97207	5.98138	13.5	0.664597	664.597		5.02193e+07
	210822_19_2x12 B	4.73919e+06	4.29668e+06	28.2399	6.27941	1.5	1	1	9.41912	6.27941	13.5	0.697713	697.713		4.85903e+07
	210822_20_2x12 C	4.76008e+06	4.46073e+06	29.318	6.51916	1.5	1	1	9.77874	6.51916	13.5	0.724351	724.351		4.70097e+07
	210822_21_2x13 A	4.96279e+06	4.53215e+06	29.7874	6.62353	1.5	1	1	9.9353	6.62353	13.5	0.735948	735.948		4.82393e+07
	210822_22_2x13 B	5.31703e+06	6.75549e+06	44.4003	9.87285	1.5	1	1	14.8093	9.87285	13.5	1.09698	1096.98		3.4673e+07
	210822_23_2x13 C	4.86973e+06	4.56084e+06	29.976	6.66547	1.5	1	1	9.99821	6.66547	13.5	0.740608	740.608		4.70369e+07
	210822_24_2x15 A	4.45994e+06	4.40442e+06	28.948	6.43687	1.5	1	1	9.65531	6.43687	13.5	0.715208	715.208		4.46087e+07
	210822_25_2x15 B	4393728	4.08116e+06	26.8233	5.96444	1.5	1	1	8.94665	5.96444	13.5	0.662715	662.715		4.74273e+07
	210822_26_2x15 C	4.40368e+06	4.07405e+06	26.7766	5.95405	1.5	1	1	8.93107	5.95405	13.5	0.661561	661.561		4.76177e+07
	210822_27_2x17 A	9.53732e+06	8.39536e+06	55.1783	12.2695	1.5	1	1	18.4042	12.2695	13.5	1.36327	1363.27		5.00456e+07
	210822_28_2x17 B	9.53262e+06	8.80297e+06	57.8573	12.8652	1.5	1	1	19.2977	12.8652	13.5	1.42946	1429.46		4.77048e+07
	210822_29_2x17 C	9.79993e+06	8.86088e+06	58.2379	12.9498	1.5	1	1	19.4247	12.9498	13.5	1.43887	1438.87		4.8722e+07
	210822_30_2x20 A	4.53874e+06	4.0651e+06	26.7178	5.94097	1.5	1	1	8.91146	5.94097	13.5	0.660108	660.108		4.91861e+07
	210822_31_2x20 B	4.6208e+06	4.32168e+06	28.4042	6.31595	1.5	1	1	9.47392	6.31595	13.5	0.701772	701.772		4.71024e+07
	210822_32_2x20 C	4.58707e+06	4.24586e+06	27.9058	6.20514	1.5	1	1	9.3077	6.20514	13.5	0.689459	689.459		4.75936e+07
	210822_33_DOD blank 3	0	0	0	0	1.5	1	1	0	0	13.5	0	0		4.25704e+07
	210822_34_3x03 A	6.60058e+06	7.01989e+06	46.1381	10.2593	1.5	1	1	15.3889	10.2593	13.5	1.13992	1139.92		4.1422e+07
	210822_35_3x03 B	6.60855e+06	6.52003e+06	42.8528	9.52875	1.5	1	1	14.2931	9.52875	13.5	1.05875	1058.75		4.46514e+07
	210822_36_3x03 C	6.60246e+06	6.34363e+06	41.6934	9.27094	1.5	1	1	13.9064	9.27094	13.5	1.0301	1030.1		4.58507e+07
	210822_37_3x05 A	4.57262e+06	4.36219e+06	28.6704	6.37515	1.5	1	1	9.56273	6.37515	13.5	0.70835	708.35		4.61785e+07
	210822_38_3x05 B	4.79141e+06	4.68167e+06	30.7702	6.84207	1.5	1	1	10.2631	6.84207	13.5	0.760229	760.229		4.50859e+07
	210822_39_3x05 C	4.90877e+06	4.97974e+06	32.7292	7.27767	1.5	1	1	10.9165	7.27767	13.5	0.80863	808.63		4.34255e+07
	210822_40_3x12 A	5.0164e+06	7.53705e+06	49.5371	11.0151	1.5	1	1	16.5226	11.0151	13.5	1.2239	1223.9		2.93203e+07
	210822_41_3x12 B	7.60769e+06	7.07443e+06	46.4966	10.339	1.5	1	1	15.5085	10.339	13.5	1.14878	1148.78		4.7374e+07
	210822_42_3x12 C	7.45103e+06	7.14494e+06	46.96	10.442	1.5	1	1	15.663	10.442	13.5	1.16022	1160.22		4.59406e+07
	210822_43_3x15 A	6.81071e+06	7.7981e+06	51.2529	11.3966	1.5	1	1	17.0949	11.3966	13.5	1.26629	1266.29		3.84753e+07
	210822_44_3x15 B	6.65018e+06	6.45702e+06	42.4386	9.43665	1.5	1	1	14.155	9.43665	13.5	1.04852	1048.52		4.53712e+07
	210822_45_3x15 C	6.75816e+06	6.81641e+06	44.8007	9.96188	1.5	1	1	14.9428	9.96188	13.5	1.10688	1106.88		4.36769e+07
	210822_46_3x17 A	4.84928e+06	4.76414e+06	31.3122	6.96259	1.5	1	1	10.4439	6.96259	13.5	0.773621	773.621		4.48405e+07
	210822_47_3x17 B	4.60922e+06	4.54748e+06	29.8882	6.64595	1.5	1	1	9.96892	6.64595	13.5	0.738439	738.439		4.46514e+07
	210822_48_3x17 C	4.82263e+06	4.66551e+06	30.664	6.81844	1.5	1	1	10.2277	6.81844	13.5	0.757604	757.604		4.55369e+07
	210822_49_3x21 A	6.32815e+06	6.26804e+06	41.1966	9.16047	1.5	1	1	13.7407	9.16047	13.5	1.01783	1017.83		4.44758e+07
	210822_50_3x21 B	5.58225e+06	4.08185e+06	26.8279	5.96545	1.5	1	1	8.94818	5.96545	13.5	0.662828	662.828		6.02464e+07
	210822_51_3x21 C	6.24359e+06	6.39253e+06	42.0147	9.3424	1.5	1	1	14.0136	9.3424	13.5	1.03804	1038.04		4.3027e+07
	210822_52_DOD blank 4	0	0	0	0	1.5	1	1	0	0	13.5	0	0		4.13893e+07
	210822_53_4x02 A	4.75384e+06	4.97053e+06	32.6687	7.26421	1.5	1	1	10.8963	7.26421	13.5	0.807135	807.135		4.21328e+07
	210822_54_4x02 B	4.56749e+06	4.51158e+06	29.6522	6.59347	1.5	1	1	9.89021	6.59347	13.5	0.732608	732.608		4.45993e+07
	210822_55_4x02 C	4.73447e+06	4.63585e+06	30.469	6.77509	1.5	1	1	10.1626	6.77509	13.5	0.752788	752.788		4.49905e+07
	210822_56_4x03 A	2.88248e+06	2.71656e+06	17.8545	3.97014	1.5	1	1	5.9552	3.97014	13.5	0.441126	441.126		4.67439e+07
	210822_57_4x03 B	2.87746e+06	2.79696e+06	18.383	4.08764	1.5	1	1	6.13146	4.08764	13.5	0.454182	454.182		4.53212e+07
	210822_58_4x03 C	2.78254e+06	2.71268e+06	17.8291	3.96447	1.5	1	1	5.94671	3.96447	13.5	0.440497	440.497		4.51878e+07
	210822_59_4x08 A	1.90821e+06	1.86871e+06	12.2821	2.73104	1.5	1	1	4.09656	2.73104	13.5	0.303449	303.449		4.49844e+07
	210822_60_4x08 B	1.77696e+06	1.85449e+06	12.1886	2.71026	1.5	1	1	4.06539	2.71026	13.5	0.30114	301.14		4.22116e+07
	210822_61_4x08 C	1.88343e+06	1.85014e+06	12.16	2.7039	1.5	1	1	4.05585	2.7039	13.5	0.300434	300.434		4.48461e+07
	210822_62_4x19 A	5.12258e+06	6.83118e+06	44.8978	9.98348	1.5	1	1	14.9752	9.98348	13.5	1.10928	1109.28		3.30348e+07
	210822_63_4x19 B	4.93175e+06	4.98224e+06	32.7457	7.28132	1.5	1	1	10.922	7.28132	13.5	0.809036	809.036		4.36069e+07
	210822_64_4x19 C	5.13013e+06	4.98203e+06	32.7443	7.28102	1.5	1	1	10.9215	7.28102	13.5	0.809003	809.003		4.53628e+07
	210822_65_4x20 A	4.12105e+06	4.11951e+06	27.0754	6.02049	1.5	1	1	9.03073	6.02049	13.5	0.668943	668.943		4.40698e+07
	210822_66_4x20 B	4.05583e+06	3.96312e+06	26.0476	5.79193	1.5	1	1	8.6879	5.79193	13.5	0.643548	643.548		4.50838e+07
	210822_67_4x20 C	3.88787e+06	3.89563e+06	25.604	5.6933	1.5	1	1	8.53995	5.6933	13.5	0.632589	632.589		4.39655e+07
	210822_68_4x22 A	2.72499e+06	2.60807e+06	17.1415	3.81158	1.5	1	1	5.71736	3.81158	13.5	0.423508	423.508		4.60282e+07
	210822_69_4x22 B	2.62459e+06	2.57464e+06	16.9217	3.76272	1.5	1	1	5.64408	3.76272	13.5	0.41808	418.08		4.4908e+07
	210822_70_4x22 C	2.7368e+06	2.5947e+06	17.0536	3.79205	1.5	1	1	5.68807	3.79205	13.5	0.421339	421.339		4.64658e+07
	210822_71_DOD blank 5	0	0	0	0	1.5	1	1	0	0	13.5	0	0		4.08573e+07
	210822_72_Std. 10uM	1.66586e+06	0	0	0		1	1	0	0		#DIV/0!	#DIV/0!		4.85262e+07
	210822_73_Std. 25uM	4.04919e+06	0	0	0		1	1	0	0		#DIV/0!	#DIV/0!		4.84915e+07
	210822_74_Std. 50uM	7.80048e+06	0	0	0		1	1	0	0		#DIV/0!	#DIV/0!		4.76259e+07
	210822_75_Std. 100uM	1.61665e+07	0	0	0		1	1	0	0		#DIV/0!	#DIV/0!		5.14565e+07
	210822_76_Std. 200uM	3.07038e+07	0	0	0		1	1	0	0		#DIV/0!	#DIV/0!		5.02198e+07
	210825_07_1x Parent A	934360	1.13832e+06	7.4816	1.66361	1.5	1	1	2.49541	1.66361	13.5	0.184845	184.845		3.61599e+07
	210825_08_1x Parent B	733473	909724	5.97914	1.32952	1.5	1	1	1.99428	1.32952	13.5	0.147725	147.725		3.55184e+07
	210825_09_1x Parent C	658405	771893	5.07325	1.12809	1.5	1	1	1.69213	1.12809	13.5	0.125343	125.343		3.75763e+07
	210825_10_2x Parent A	690598	841531	5.53094	1.22986	1.5	1	1	1.84479	1.22986	13.5	0.136651	136.651		3.61522e+07
	210825_11_2x Parent B	568384	683585	4.49285	0.99903	1.5	1	1	1.49855	0.99903	13.5	0.111003	111.003		3.66292e+07
	210825_12_2x Parent C	518642	757272	4.97715	1.10672	1.5	1	1	1.66008	1.10672	13.5	0.122969	122.969		3.01713e+07
	210825_13_3x Parent A	1.07249e+06	1.33329e+06	8.76303	1.94855	1.5	1	1	2.92282	1.94855	13.5	0.216505	216.505		3.54362e+07
	210825_14_3x Parent B	1.07641e+06	1.27087e+06	8.35279	1.85733	1.5	1	1	2.78599	1.85733	13.5	0.20637	206.37		3.73125e+07
	210825_15_3x Parent C	1.03572e+06	1.22491e+06	8.05071	1.79016	1.5	1	1	2.68524	1.79016	13.5	0.198906	198.906		3.72493e+07
	210825_16_4x Parent A	355674	428630	2.81716	0.626424	1.5	1	1	0.939636	0.626424	13.5	0.0696027	69.6027		3.65551e+07
	210825_17_4x Parent B	370406	586729	3.85627	0.85748	1.5	1	1	1.28622	0.85748	13.5	0.0952755	95.2755		2.78111e+07
	210825_18_4x Parent C	338175	405973	2.66825	0.593312	1.5	1	1	0.889968	0.593312	13.5	0.0659235	65.9235		3.66964e+07
	210825_19_UPN3 Parent A	0	0	0	0	1.5	1	1	0	0	13.5	0	0		3.83301e+07
	210825_20_UPN3 Parent B	0	0	0	0	1.5	1	1	0	0	13.5	0	0		3.55334e+07
	210825_21_UPN3 Parent C	0	0	0	0	1.5	1	1	0	0	13.5	0	0		3.43398e+07
			Volume (mL) used for flow cytometry:	0.1
			Sample diluted in NaCl volume:	10
			Dilution factor:	101
			Measured cell concentration (cells ml)						Original cell concentration (cells ml)
		Mutant ID	Replicate 1	Replicate 2	Replicate 3	Mean	SD		Replicate 1	Replicate 2	Replicate 3	Mean	SD
		1x03	188.29	186.79	200.43	191.837	7.47974		19017290	1.88658e+07	2.02434e+07	1.93755e+07	755454
		1x06	162.91	156.99	175.86	165.253	9.65078		16453910	1.5856e+07	1.77619e+07	1.66906e+07	974729
		1x12	153.22	134.54	143.6	143.787	9.3414		1.54752e+07	1.35885e+07	1.45036e+07	1.45225e+07	943481
		1x15	156.12	130.78	131.66	139.52	14.3828		1.57681e+07	1.32088e+07	1.32977e+07	1.40915e+07	1.45266e+06
		1x20	122.42	111.92	91.96	108.767	15.4729		1.23644e+07	1.13039e+07	9.28796e+06	1.09854e+07	1.56276e+06
		1x24	90.52	85.04	90.74	88.7667	3.22926		9.14252e+06	8.58904e+06	9.16474e+06	8.96543e+06	326155
		2x07	150.88	162.88	181.66	165.14	15.514		1.52389e+07	1.64509e+07	1.83477e+07	1.66791e+07	1.56691e+06
		2x12	123.84	103.2	102	109.68	12.2776		1.25078e+07	1.04232e+07	1.0302e+07	1.10777e+07	1.24004e+06
		2x13	162.62	83.66	107.64	117.973	40.4815		1.64246e+07	8.44966e+06	1.08716e+07	1.19153e+07	4.08863e+06
		2x15	128.6	127.08	106.6	120.76	12.2864		1.29886e+07	1.28351e+07	1.07666e+07	1.21968e+07	1.24093e+06
		2x17	106.22	103.88	90.18	100.093	8.66456		1.07282e+07	1.04919e+07	9.10818e+06	1.01094e+07	875120
		2x20	108.88	107.56	116.8	111.08	4.99744		1.09969e+07	1.08636e+07	1.17968e+07	1.12191e+07	504741
		3x03	140.72	140.58	146.54	142.613	3.40131		1.42127e+07	1.41986e+07	1.48005e+07	1.44039e+07	343533
		3x05	101.02	130.62	141.94	124.527	21.1296		1.0203e+07	1.31926e+07	1.43359e+07	1.25772e+07	2.13409e+06
		3x12	146.94	154.22	149.74	150.3	3.67217		1.48409e+07	1.55762e+07	1.51237e+07	1.51803e+07	370889
		3x15	101.8	104.78	97.76	101.447	3.52331		1.02818e+07	1.05828e+07	9.87376e+06	1.02461e+07	355855
		3x17	125.04	120.54	127.5	124.36	3.52948		1.2629e+07	1.21745e+07	1.28775e+07	1.25604e+07	356477
		3x21	121.08	77.68	90.2	96.32	22.3379		1.22291e+07	7.84568e+06	9.1102e+06	9.72832e+06	2.25613e+06
		4x02	122.6	123.74	123.96	123.433	0.730023		1.23826e+07	1.24977e+07	1.252e+07	1.24668e+07	73732.3
		4x03	107.24	90.06	122.64	106.647	16.2981		1.08312e+07	9.09606e+06	1.23866e+07	1.07713e+07	1.64611e+06
		4x08	98.28	101.04	100.38	99.9	1.44125		9.92628e+06	1.0205e+07	1.01384e+07	1.00899e+07	145566
		4x19	101.26	96.78	95.1	97.7133	3.18429		1.02273e+07	9.77478e+06	9.6051e+06	9.86905e+06	321614
		4x20	113.38	92.26	94.58	100.073	11.5821		1.14514e+07	9.31826e+06	9.55258e+06	1.01074e+07	1.1698e+06
		4x22	116.56	95.64	92.98	101.727	12.9147		1.17726e+07	9.65964e+06	9.39098e+06	1.02744e+07	1.30439e+06
		Parent 1x	86.18	90	81.7133	85.9644	4.14754		8.70418e+06	9.09e+06	8.25305e+06	8.68241e+06	418901
		Parent 2x	69.8333	88.64	74.16	77.5444	9.84954		7.05317e+06	8.95264e+06	7490160	7.83199e+06	994804
		Parent 3x	97.6867	100.66	80.58	92.9756	10.8373		9.86635e+06	10166660	8.13858e+06	9.39053e+06	1.09457e+06
		Parent 4x	73.5133	71.58	60.4733	68.5222	7.03725		7.42485e+06	7.22958e+06	6.10781e+06	6.92074e+06	710762
		UPN3	78.5933	83.4867	84.4267	82.1689	3.13199		7.93793e+06	8.43215e+06	8.52709e+06	8.29906e+06	316331
			Patchoulol Product titer (ug/mL culture)						Patchoulol Product titer (ug/L culture)							Patchoulol Production (fg/cell)
		Mutant ID	Replicate 1	Replicate 2	Replicate 3	Mean	SD		Replicate 1	Replicate 2	Replicate 3	Mean	SD		Mutant ID	Replicate 1	Replicate 2	Replicate 3	Mean	SD
		1x03	0.830501	0.694201	0.718048	0.747583	0.0727919		830.501	694.201	718.048	747.583	72.7919		1x03	37.7576	38.0609	35.4707	37.0964	1.41605
		1x06	1.73842	1.50192	1.60447	1.61494	0.118597		1738.42	1501.92	1604.47	1614.94	118.597		1x06	97.5132	101.19	90.3325	96.3454	5.52233
		1x12	0.704355	0.625323	0.598614	0.642764	0.0549856		704.355	625.323	598.614	642.764	54.9856		1x12	38.6821	44.0529	41.2735	41.3361	2.68593
		1x15	0.610231	0.570536	0.554136	0.578301	0.0288425		610.231	570.536	554.136	578.301	28.8425		1x15	35.1428	41.9521	41.6717	39.5889	3.85295
		1x20	0.987561	1.01286	1.08708	1.02916	0.0517229		987.561	1012.86	1087.08	1029.16	51.7229		1x20	87.9196	96.168	117.041	100.376	15.01
		1x24	0.521506	0.509397	0.518149	0.516351	0.0062516		521.506	509.397	518.149	516.351	6.2516		1x24	56.6746	60.3268	56.5372	57.8462	2.14932
		2x07	0.745639	0.724371	0.668198	0.712736	0.0400101		745.639	724.371	668.198	712.736	40.0101		2x07	43.8482	40.6177	36.4187	40.2949	3.72527
		2x12	0.679237	0.713082	0.740307	0.710875	0.0305946		679.237	713.082	740.307	710.875	30.5946		2x12	59.1874	71.0249	71.8605	67.3576	7.08791
		2x13	0.75216	1.12115	0.756922	0.876743	0.211674		752.16	1121.15	756.922	876.743	211.674		2x13	46.0846	89.5802	69.6235	68.4294	21.7724
		2x15	0.730962	0.677313	0.676133	0.694803	0.0313204		730.962	677.313	676.133	694.803	31.3204		2x15	52.0559	52.6786	62.7992	55.8445	6.03092
		2x17	1.3933	1.46095	1.47056	1.4416	0.0421057		1393.3	1460.95	1470.56	1441.6	42.1057		2x17	137.074	140.162	161.455	146.23	13.275
		2x20	0.674649	0.71723	0.704647	0.698842	0.0218762		674.649	717.23	704.647	698.842	21.8762		2x20	64.077	64.8633	59.732	62.8908	2.76367
		3x03	1.16503	1.08207	1.0528	1.09996	0.0582163		1165.03	1082.07	1052.8	1099.96	58.2163		3x03	74.0742	74.148	71.1322	73.1181	1.72022
		3x05	0.723954	0.776976	0.826442	0.77579	0.0512546		723.954	776.976	826.442	775.79	51.2546		3x05	80.9998	62.6443	57.6483	67.0974	12.2962
		3x12	1.25086	1.17408	1.18578	1.20357	0.0413648		1250.86	1174.08	1185.78	1203.57	41.3648		3x12	79.8993	76.1277	78.4053	78.1441	1.89935
		3x15	1.29418	1.07161	1.13126	1.16568	0.115208		1294.18	1071.61	1131.26	1165.68	115.208		3x15	110.025	106.896	114.572	110.498	3.85978
		3x17	0.790662	0.754705	0.774293	0.77322	0.0180025		790.662	754.705	774.293	773.22	18.0025		3x17	61.3105	63.5993	60.1276	61.6791	1.765
		3x21	1.04025	0.677428	1.06091	0.926196	0.215687		1040.25	677.428	1060.91	926.196	215.687		3x21	86.7531	135.222	116.453	112.809	24.4391
		4x02	0.824914	0.748746	0.76937	0.78101	0.0393957		824.914	748.746	769.37	781.01	39.3957		4x02	62.1332	61.5608	61.4515	61.7151	0.366127
		4x03	0.450843	0.464187	0.4502	0.455076	0.0078961		450.843	464.187	450.2	455.076	7.8961		4x03	41.5649	49.4939	36.3456	42.4682	6.62054
		4x08	0.310133	0.307774	0.307051	0.30832	0.00161187		310.133	307.774	307.051	308.32	1.61187		4x08	30.9332	30.0882	30.286	30.4358	0.441946
		4x19	1.13371	0.826857	0.826823	0.92913	0.177171		1133.71	826.857	826.823	929.13	177.171		4x19	80.845	84.5874	86.0817	83.838	2.69755
		4x20	0.683678	0.657724	0.646523	0.662642	0.0190594		683.678	657.724	646.523	662.642	19.0594		4x20	56.4581	69.3824	67.6805	64.507	7.02229
		4x22	0.432837	0.427289	0.43062	0.430249	0.00279256		432.837	427.289	430.62	430.249	2.79256		4x22	36.5783	44.5793	45.8546	42.3374	5.02815
		Parent 1x	0.143498	0.114681	0.0973059	0.118495	0.0233313		143.498	114.681	97.3059	118.495	23.3313		Parent 1x	16.4862	12.6162	11.7903	13.6309	2.50699
		Parent 2x	0.106084	0.0861737	0.0954627	0.0959069	0.00996283		106.084	86.1737	95.4627	95.9069	9.96283		Parent 2x	15.0407	9.6255	12.7451	12.4704	2.71802
		Parent 3x	0.168076	0.160208	0.154414	0.160899	0.00685738		168.076	160.208	154.414	160.899	6.85738		Parent 3x	17.0353	15.7582	18.9731	17.2555	1.61874
		Parent 4x	0.0540337	0.0739639	0.0511775	0.059725	0.0124136		54.0337	73.9639	51.1775	59.725	12.4136		Parent 4x	7.27741	10.2307	8.37903	8.62906	1.49245
		UPN3	0	0	0	0	0		0	0	0	0	0		UPN3	0	0	0	0	0

### Sheet: CellDeg_GC & NxT data
	Concentration (uM)	Peak area (alpha-hum)	Concentration (uM)	Raw data
	0	0	0
	5	401781	5
	10	561212	10
	25	882483	25
	50
	100	3.12736e+06	100
	200	5.72073e+06	200
	450		450
	m
	3.39691e-05
	Concentration (uM)	Peak area	Check of y=mx Calc. conc. (uM)
	5	401781	13.6481
	10	561212	19.0638
	25	882483	29.9771
	50		0
	100	3.12736e+06	106.234
	200	5.72073e+06	194.328
	450
	Sample ID	Peak area Patchoulol	Peak area weighted (alpha humulene)	Calc. conc. (uM)	Concentration (ug/mL)	Overlay/SPE volume (mL)	Total ug in solvent overlay	Concentration (mg/L of solvent)	Volume of culture (mL)	Product titer (ug/mL culture)	Product titer (ug/L culture)	Mean Product titer (ug/L culture)	Alpha Hum. peak area	Avg Alpha Hum. peak area
	20220221_01_Dod blank	0	#DIV/0!	#DIV/0!	#DIV/0!		#DIV/0!	#DIV/0!		#DIV/0!	#DIV/0!			1.27391e+07
	20220221_02_5 uM Patch	401781	522841					0					9.78945e+06
	20220221_02_10 uM Patch	561212	606402	19.0638	4.23904		0	4.23904		#DIV/0!	#DIV/0!		1.17898e+07
	20220221_03_25 uM Patch	882483	852241	29.9771	6.66571		0	6.66571		#DIV/0!	#DIV/0!		1.31912e+07
	20220221_05_100 uM Patch	3.12736e+06	3.075e+06	106.234	23.6221		0	23.6221		#DIV/0!	#DIV/0!		1.2956e+07
	20220221_06_200 uM Patch	5.72073e+06	5.79138e+06	194.328	43.2108		0	43.2108		#DIV/0!	#DIV/0!		1.25837e+07
	20220221_08_CellDeg_Dod_1A	8.30414e+06	8.00717e+06	271.996	60.481	20	1209.62	60.481	200	6.0481	6048.1	6044.57	1.32116e+07
	20220221_09_CellDeg_Dod_1B	8.14762e+06	7.9978e+06	271.678	60.4103	20	1208.21	60.4103	200	6.04103	6041.03		1.29777e+07
	20220221_08_CellDeg_Dod_2A	8.36825e+06	8.007e+06	271.99	60.4798	20	1209.6	60.4798	200	6.04798	6047.98	6068.36	1.33138e+07
	20220221_08_CellDeg_Dod_2B	8.55287e+06	8.06097e+06	273.824	60.8875	20	1217.75	60.8875	200	6.08875	6088.75		1.35165e+07
	20220221_08_CellDeg_Dod_3A	8.87393e+06	8.55094e+06	290.467	64.5883	20	1291.77	64.5883	200	6.45883	6458.83	6443.88	1.32203e+07
	20220221_08_CellDeg_Dod_3B	9.07326e+06	8.51136e+06	289.123	64.2894	20	1285.79	64.2894	200	6.42894	6428.94		1.35801e+07
	Flow cytometry
	Time points	Sample	Replicates	Cell conc	Cell con (cell/ul) after dilution	Cells/ml
	T9	2x-PcPs	1.1	626.24	62624	62624000
	T9	2x-PcPs	1.2	661.42	66142	66142000
	T9	2x-PcPs	1.3	663.84	66384	66384000
	Sample	cell/ml	Product titer (ug/L culture)	Product titer (ug/mL culture)	ug/cell	pg/cell	fg/cell	Mean fg/cell
	20220221_08_CellDeg_Dod_1A	65050000	6048.1	6.0481	9.29762e-08	0.0929762	92.9762	92.9219
	20220221_09_CellDeg_Dod_1B	65050000	6041.03	6.04103	9.28675e-08	0.0928675	92.8675
	20220221_08_CellDeg_Dod_2A	65050000	6047.98	6.04798	9.29743e-08	0.0929743	92.9743	93.2877
	20220221_08_CellDeg_Dod_2B	65050000	6088.75	6.08875	9.3601e-08	0.093601	93.601
	20220221_08_CellDeg_Dod_3A	65050000	6458.83	6.45883	9.92903e-08	0.0992903	99.2903	99.0605
	20220221_08_CellDeg_Dod_3B	65050000	6428.94	6.42894	9.88307e-08	0.0988307	98.8307
